# Two distinct phases of chloroplast biogenesis during de-etiolation in *Arabidopsis thaliana*

**DOI:** 10.1101/2020.08.30.274043

**Authors:** Rosa Pipitone, Simona Eicke, Barbara Pfister, Gaetan Glauser, Denis Falconet, Clarisse Uwizeye, Thibaut Pralon, Samuel Zeeman, Felix Kessler, Emilie Demarsy

## Abstract

Light triggers chloroplast differentiation whereby the etioplast transforms into a photosynthesizing chloroplast and the thylakoid rapidly emerges. However, the sequence of events during chloroplast differentiation remains poorly understood. Using Serial Block Face Scanning Electron Microscopy (SBF-SEM), we generated a series of chloroplast 3D reconstructions during differentiation, revealing chloroplast number and volume and the extent of envelope and thylakoid membrane surfaces. Furthermore, we used quantitative lipid and whole proteome data to complement the (ultra)structural data, providing a time-resolved, multi-dimensional description of chloroplast differentiation. This showed two distinct phases of chloroplast biogenesis: an initial photosynthesis-enabling ‘Structure Establishment Phase’ followed by a ‘Chloroplast Proliferation Phase’ during cell expansion. Moreover, these data detail thylakoid membrane expansion during de-etiolation at the seedling level and the relative contribution and differential regulation of proteins and lipids at each developmental stage. Altogether, we establish a roadmap for chloroplast differentiation, a critical process for plant photoautotrophic growth and survival.
