## Supplemental Dataset 4 for "Two distinct phases of chloroplast biogenesis during de-etiolation in *Arabidopsis thaliana*"

### Sheet: FIG 4_TABLE_1
chloroplast
	Volume3d	Area3d	um 3	um2	V/S	*4
T0_1	11666700000	32451700	11.6667	32.4517	0.35951	129.807
T0_2	14893600000	39060100	14.8936	39.0601	0.3813	156.24
T0_3	10247700000	29028800	10.2477	29.0288	0.353018	116.115
T4_1	5598190000	24585400	5.59819	24.5854	0.227704	98.3416
T4_2	7786850000	26790500	7.78685	26.7905	0.290657	107.162
T4_3	14858000000	44244500	14.858	44.2445	0.335816	176.978
T24_1	60646800000	100126000	60.6468	100.126	0.605705	400.504
T24_2	61014800000	96835100	61.0148	96.8351	0.63009	387.34
T24_3	64353200000	102898000	64.3532	102.898	0.625408	411.592
T96_1	113592000000	153598000	113.592	153.598	0.739541	614.392
T96_2	107312000000	155035000	107.312	155.035	0.692179	620.14
T96_3	115522000000	150017000	115.522	150.017	0.770059	600.068
thylakoid stroma lamellae
	Volume3d	Area3d	um 3	um2
T24_1	16896100000	420043000	16.8961	420.043	840.086
T24_2	17757900000	385101000	17.7579	385.101	770.202
T24_3	18979900000	441795000	18.9799	441.795	883.59
T96_1	31037300000	691099000	31.0373	691.099	1382.2
T96_2	27160300000	666070000	27.1603	666.07	1332.14
T96_3	29328200000	673858000	29.3282	673.858	1347.72				ratio thyl/chloro surface				total of surfaces	% env surface		mean
T4_1	1520040000	41542000	1.52004	41.542	83.084				0.844851	1.02956	0.159979		181.426	54.2049		49.4865
T4_2	2348590000	59998700	2.34859	59.9987	119.997				1.11978				227.159	47.1748
T4_3	3429490000	99467000	3.42949	99.467	198.934				1.12406				375.912	47.0796
									7.42541	7.37426	0.510388		3374.41	11.8689		11.9713
total thylakoid surface					T4	67.0026	29.5908		6.84022				3036.84	12.7547
	surface exposed to the stroma	total surface							7.85715				3645.53	11.2903
T4_1	41.542	83.084							6.7941	6.83847	1.40493		4788.63	12.8302		13.0374
T4_2	59.9987	119.997			T24	1476.22	292.813		5.45624				4003.78	15.4889
T4_3	99.467	198.934							8.26505				5559.66	10.7932
T24_1	1486.95	2973.9
T24_2	1324.75	2649.49			T96	2086.24	787.981
T24_3	1616.97	3233.94
T96_1	2087.12	4174.24
T96_2	1691.82	3383.64
T96_3	2479.8	4959.59
volume thyl
T4	2.43271	0.9575
T24	17.878	1.04708
T96	29.1753	1.94302
chloroplast volume
0	12.2693	2.38086
4	9.41435	4.83969
24	62.0049	2.04197
96	112.142	4.29277

### Sheet: FIG 8A_TABLE1
NUMBER CHLOROPLAST / CELL
	T0	T4	T24	T96		MEAN	SD
REPLICATE 1	17	19	29	135		22.5	6.22093
REPLICATE 2	25	19	26	82		25.5	7.86766
REPLICATE 3	34	28	36	86		26.4286	5.91205
REPLICATE 4	20	35	16	113		112.4	28.5535
REPLICATE 5	20	34	27	146
REPLICATE 6	19	18	26
REPLICATE 7			25

### Sheet: FIG 8B_TABLE 1
CELL VOLUME (um3)
	T0	T4	T24	T96			MEAN	SD
REPLICATE 1	992.438	1593.49	6742.34	56212		0	1173.31	284.401
REPLICATE 2	1171.41	1896.49	4315.92	33847		4	1890.75	362.093
REPLICATE 3	1566.57	1545.06	5931.41	61281.6		24	6102.84	1309.21
REPLICATE 4	1419.31	2538.82	5677.15	59048.1		96	52597.2	12671.1
REPLICATE 5	1106.81	2002.81	7847.4
REPLICATE 6	783.298	1767.84

### Sheet: FIG 8E
VOLUME DIVIDING CHLOROPLAST (um3)
	T24	T96			MEAN	SD
REPLICATE 1	103.983	147		T24	96.0777	10.0702
REPLICATE 2	99.51	115		T96	135.591	17.8673
REPLICATE 3	84.74	144.774

### Sheet: FIG 8F
	VOLUME (um3)
	T48	T72			MEAN	SD
REPLICATE 1	81.35	99.5		T48	70.142	10.2108
REPLICATE 2	57.9	44.4		T72	85	22.901
REPLICATE 3	78.47	91.1
REPLICATE 4	71.27	96
REPLICATE 5	61.72	94

### Sheet: SUPPLEMENTAL FIG 7_
THYLAKOID SURFACE PER SEEDLING
				MOLECULAR DATA
	MORPHOMETRIC
	T4.1	3.17796e+06			PSI				PSII				CYT B5F				MGDG				DGDG
	T4.2	4.5899e+06		T0	0	0	0		1.47134e+06	2.54082e+06	2.10794e+06		811463	1.02495e+06	559522		1.14074e+07	1.0705e+07	1.12198e+07		3.299e+06	3.53709e+06	4.08686e+06
	T4.3	7.60923e+06		T4	0	0	0		3.33693e+06	2.5367e+06	2.33404e+06		860809	1.12515e+06	543754		1.22543e+07	1.03744e+07	1.19655e+07		4.43357e+06	3.62644e+06	4.62259e+06
	T24.1	1.17894e+08		T8	0	0	0		4.45539e+06	4.58227e+06	4.16815e+06		738244	887698	622603		1.23367e+07	1.05877e+07	1.03118e+07		4.24394e+06	4.08665e+06	3.9834e+06
	T24.2	1.05034e+08		T12	632148	638495	1.41344e+06		1.10518e+07	8.51418e+06	1.01729e+07		1.18878e+06	2.34556e+06	1.17894e+06		1.84859e+07	1.8641e+07	1.5459e+07		6.22351e+06	6.74685e+06	5.80898e+06
	T24.4	1.28203e+08		T24	1.54681e+07	1.60446e+07	8.30862e+06		3.48787e+07	2.4767e+07	2.2975e+07		2.98316e+06	4.82839e+06	2.51604e+06		4.64779e+07	3.85908e+07	3.97168e+07		1.43253e+07	1.24711e+07	1.28888e+07
	T96.4	7.03777e+08		T48	3.08558e+07	6.27881e+06	2.58714e+07		6.46006e+07	7.67607e+07	4.04299e+07		6.40516e+06	5.08638e+06	4.41026e+06		8.06046e+07	9.25103e+07	8.62433e+07		2.19745e+07	2.52907e+07	2.22973e+07
	T96.5	5.70481e+08		T72	3.45496e+07	2.1678e+07	3.4966e+07		1.11846e+08	1.27835e+08	1.04587e+08		1.48004e+07	2.30865e+07	1.27319e+07		1.58831e+08	1.67329e+08	1.76543e+08		3.73651e+07	3.92841e+07	4.24348e+07
	T96.6	8.36188e+08		T96	5.21925e+07	2.06218e+07	5.43711e+07		2.36122e+08	1.7996e+08	1.32918e+08		1.90827e+07	3.6312e+07	1.571e+07		2.14733e+08	2.53276e+08	2.38308e+08		5.08044e+07	5.81316e+07	5.54588e+07
				FOR PSI:NEGATIVE VALUES CONVERTED IN 0									REPLICATES FOR MATH MODEL
												T0	1.69892e+07	1.78079e+07	1.79741e+07
												T4	2.08856e+07	1.76627e+07	1.94659e+07
												T8	2.17743e+07	2.01444e+07	1.9086e+07
												T12	3.75821e+07	3.68861e+07	3.40333e+07
												T24	1.14133e+08	9.67019e+07	8.64053e+07
												T48	2.04441e+08	2.05927e+08	1.79252e+08
												T72	3.57392e+08	3.79213e+08	3.71263e+08
												T96	5.72935e+08	5.48302e+08	4.96767e+08
												data organized for R			CALCULATION OF THE 4 COEFFICIENTS (a,b,c and d)
												temps	aire	replica			Coefficient	Value	SE (+/-)	t value
												0	1.69892e+07	1			a	23.923	0.12	191.52
												4	2.08856e+07	1			b	29.649	0.4	73.57
												8	2.17743e+07	1			c	0.884	0.11	7.68
												12	3.75821e+07	1			d	4.962	0.16	30.79
												24	1.14133e+08	1
												48	2.04441e+08	1
												72	3.57392e+08	1
												96	5.72935e+08	1
												0	1.78079e+07	2
													4	1.76627e+07	2
													8	2.01444e+07	2
													12	3.68861e+07	2
													24	9.67019e+07	2
													48	2.05927e+08	2
													72	3.79213e+08	2
													96	5.48302e+08	2
													0	1.79741e+07	3
													4	1.94659e+07	3
													8	1.9086e+07	3
													12	3.40333e+07	3
													24	8.64053e+07	3
													48	1.79252e+08	3
													72	3.71263e+08	3
													96	4.96767e+08	3

### Sheet: EQUATION.4_CALCULATION
	COEFFICIENTS CALCULATED USING R SCRIPT			EQUATION
NON LINEAR MODEL , DATA GENERATED IN R	A	23.923		A+ (B-A)/1 + E (D-X)/C				1 + E (D-X)/C	B-A
	B	29.649						B-A	5.726
	C	0.884
	D	4.962
	CALCULATIONS
		LOG BASE 2	(D-X)/C	EXP	1+ EXP VALUE			POTENZA	MODEL DATA
	0	0	5.61312	273.998	274.998	0.0208219	23.9438	1.61365e+07
	4	2	3.35068	28.5221	29.5221	0.193956	24.117	1.8194e+07
	8	3	2.21946	9.20233	10.2023	0.561244	24.4842	2.34689e+07
	12	3.58496	1.55773	4.74805	5.74805	0.996163	24.9192	3.1726e+07
	24	4.58496	0.426513	1.53191	2.53191	2.26154	26.1845	7.6266e+07
	48	5.58496	-0.704709	0.494253	1.49425	3.83202	27.755	2.26513e+08
	72	6.16993	-1.36643	0.255015	1.25502	4.56249	28.4855	3.75827e+08
	96	6.58496	-1.83593	0.159465	1.15947	4.93848	28.8615	4.87722e+08

### Sheet: FIG 9 _DATA
TIME	MODEL	MORPHO
0	1.61365e+07	4	3.17796e+06
4	1.8194e+07	4	4.5899e+06
		4	7.60923e+06
		24	1.17894e+08
8	2.34689e+07	24	1.05034e+08
12	3.1726e+07	24	1.28203e+08
24	7.6266e+07	96	7.03777e+08
		96	5.70481e+08
		96	8.36188e+08
48	2.26513e+08
72	3.75827e+08
96	4.87722e+08

### Sheet: DATA OF TABLE 3 AND 1
			THYLAKOID SURFACE PER SEEDLING
			MGDG			DGDG			PSII			PSI			cytb6f
			MEAN	SD		MEAN	SD		MEAN	SD		MEAN	SD		MEAN	SD
		T0	1.11107e+07	363664		3.64099e+06	404075		2.04003e+06	537965		0	0		798645	232979
		T4	1.15314e+07	1.01237e+06		4.22753e+06	529069		2.73589e+06	530287		0	0		843239	291098
		T8	1.10787e+07	1.09811e+06		4.10466e+06	131199		4.40194e+06	212172		0	0		749515	132906
		T12	1.75286e+07	1.79403e+06		6.25978e+06	469982		9.91297e+06	1.28863e+06		894696	449261		1.5711e+06	670729
		T24	4.15951e+07	4.26589e+06		1.32284e+07	972620		2.75403e+07	6.41814e+06		1.32738e+07	4.30959e+06		3.44253e+06	1.22271e+06
		T48	8.64527e+07	5.95564e+06		2.31875e+07	1.82857e+06		6.05971e+07	1.84933e+07		2.1002e+07	1.29919e+07		5.3006e+06	1.01456e+06
		T72	1.67568e+08	8.85846e+06		3.96946e+07	2.55966e+06		1.14756e+08	1.18941e+07		3.03979e+07	7.55448e+06		1.68729e+07	5.4796e+06
		T96	2.35439e+08	1.94309e+07		5.47983e+07	3.70795e+06		1.83e+08	5.16687e+07		4.23952e+07	1.88877e+07		2.37016e+07	1.10504e+07
		PHOTOSYNTHETIC PROTEINS					GLs				RATIO PROTEIN/GLs				MEAN	SD
	T0	2.2828e+06	3.56577e+06	2.66746e+06			1.47064e+07	1.42421e+07	1.53067e+07		0.155225	0.250368	0.174268		0.193287	0.0503422
	T4	4.19774e+06	3.66186e+06	2.87779e+06			1.66879e+07	1.40008e+07	1.65881e+07		0.251544	0.261546	0.173485		0.228858	0.0482147
	T8	5.19364e+06	5.46997e+06	4.79075e+06			1.65806e+07	1.46744e+07	1.42952e+07		0.313235	0.372756	0.33513		0.340374	0.0301051
	T12	1.28727e+07	1.14982e+07	1.27653e+07			2.47094e+07	2.53879e+07	2.1268e+07		0.520965	0.452903	0.600212		0.524693	0.0737252
	T24	5.333e+07	4.564e+07	3.37997e+07			6.08032e+07	5.10619e+07	5.26056e+07		0.877092	0.893817	0.642511		0.804474	0.140513
	T48	1.01862e+08	8.81259e+07	7.07116e+07			1.02579e+08	1.17801e+08	1.08541e+08		0.993005	0.748091	0.651476		0.797524	0.176049
	T72	1.61196e+08	1.726e+08	1.52285e+08			1.96196e+08	2.06613e+08	2.18978e+08		0.821609	0.835377	0.695437		0.784141	0.0771275
	T96	3.07397e+08	2.36894e+08	2.03e+08			2.65538e+08	3.11408e+08	2.93767e+08		1.15764	0.760719	0.691022		0.869793	0.251705

### Sheet: SUPPLEMENTAL FIG.8_DATA COLLECT
IMAGE J MEASURE
	COTYLEDON SURFACE (mm2)	THICKNESS			TOTAL COTYLEDON VOLUME		MEAN		VOLUME ONLY OF CELLS	NB CELLS PER COTYLEDON	NB CELLS PER SEEDLING
							T24	17895000	9.45758e+06	1549.7	3099.4
T24	0.351	60			T24	21060000	T96	1.49127e+08	7.21658e+07	1372.05	2744.1	2921.75
	0.32					19200000
	0.308					18480000
	0.214					12840000	T24	17895000	3.54097e+06
T96	1.391	104.333			T96	1.45128e+08	T96	1.49127e+08	7.56854e+06
	1.384					1.44397e+08
	1.513					1.57856e+08
IDENTIFICATION OF ZONES WITH PALISADE AND SPONGY CELLS (2D IMAGES)
T24								T24	1.79	0.35
TOT AREA	5730.61	TOT AREA	9531.27	TOT AREA	8839.66	%		T96	14.9	0.7
FIRST PALISADE	2064.67	FIRST PALISADE	1438.54	FIRST PALISADE	1691
SPONGY	815.544	SECOND PALISADE	1327.48	SECOND PALISADE	1445.92	0.502601	0.528504
		FIRST SPONGY	1090.62	FIRST SPONGY	1625.71	0.495036
		SECOND SPONGY	861.677	SECOND SPONGY	434	0.587876
	T96			%
IMAGE	100-103	400-403	33-36
TOT AREA	19110.2	20250.1	18546.2	0.545971	0.483922
FIRST PALISADE	7656	6437	6088.43	0.442764
SPONGY	2777.63	2529	2499	0.463029
														0.0183165
														0.0438759
